# Differential expression feature extraction (DEFE) and its application in RNA-seq data analysis

**DOI:** 10.1101/511188

**Authors:** Youlian Pan, Yifeng Li, Ziying Liu, Anuradha Surendra, Lipu Wang, Nora A. Foroud, Ravinder K. Goyal, Thérèse Ouellet, Pierre R. Fobert

**Affiliations:** Digital Technologies Research Centre, National Research Council Canada, Ottawa ON, Canada; Aquatic and Crop Resource Development Research Centre, National Research Council Canada, Saskatoon SK, Canada; Crop Development Centre, Department of Plant Science, University of Saskatchewan, Saskatoon SK, Canada; Lethbridge Research and Development Centre, Agriculture and Agri-Food Canada, Lethbridge AB, Canada; Lacombe Research and Development Centre, Agriculture and Agri-Food Canada, Lacombe AB, Canada; Ottawa Research and Development Centre, Agriculture and Agri-Food Canada, Ottawa ON, Canada; Aquatic and Crop Resource Development and Research Centre, National Research Council Canada, Ottawa ON, Canada

**Keywords:** differential gene expression data analysis, differential expression feature extraction, RNA-seq, clustering, gene regulation, wheat, fusarium head blight

## Abstract

In differential gene expression data analysis, one objective is to identify groups of co-expressed genes from a large dataset to detect the association between such a group of genes and a phenotypic trait. This is often done through a clustering approach, such as *k*-means or bipartition hierarchical clustering, based on particular similarity measures in the grouping process. In such a dataset, the gene differential expression itself is an innate attribute that can be used in the feature extraction process. For example, in a dataset consisting of multiple treatments *versus* their controls, the expression of a gene in each treatment would have three possible behaviors, up-, down- regulated, or unchanged. We propose here a differential expression feature extraction (DEFE) method by using a string consisting of three numerical values at each character to denote such behavior, i.e. 1=up, 2=down, and 0=unchanged, which results in up to 3^*B*^ differential expression patterns across all *B* comparisons. This approach has been successfully applied in many datasets, of which we present in this study two sets of RNA-sequencing (RNA-seq) data on wheat challenged with stress related phytohormones or *Fusarium graminearum*, the causal agent of fusarium head blight (FHB), a devastating wheat disease to illustrate the algorithm. Combinations of multiple schemes of DEFE patterns revealed groups of genes putatively associated with resistance or susceptibility to FHB. DEFE enabled discovery of genes closely associated with defense related signaling molecules such as JAZ10, shikimate and chorismate biosynthesis pathway and groups of wheat genes with differential effects between more or less virulent strains of *Fusarium graminearum*.
