## Supplementary material for "Differential expression feature extraction (DEFE) and its application in RNA-seq data analysis": Statistics of DEFE patterns of Dataset II

### Sheet: DEFE-Stats
All	G(SU,FL,MM,ST)					All	F(3D, 15D, 3D/15D)						All	T(SU/FL, SU/ST, SU/MM, FL/ST, FL/MM, ST/MM)						All	C(Ctrl_3D, Ctrl_15D, 15D, 3D)										Wheat	G(SU,FL,MM,ST)					Wheat	F(3D, 15D, 3D/15D)						Wheat	T(SU/FL, SU/ST, SU/MM, FL/ST, FL/MM, ST/MM)
	3D	15D	3D/15D				ST	MM	SU	FL				Ctrl_3D	Ctrl_15D	15D	3D				SU/FL	SU/ST	SU/MM	FL/ST	FL/MM	ST/MM						3D	15D	3D/15D				ST	MM	SU	FL				Ctrl_3D	Ctrl_15D	15D	3D
G0000	6600	14046	22521			F000	14934	13497	6176	9512			T000000	27390	29855	29050	28373			C0000	29499	25686	28320	27052	29257	31681					G0000	6377	11735	16569			F000	12317	9856	6121	8215			T000000	21433	23637	22841	22180
G0001	244	624	192			F001	681	1119	982	631			T000001	0	3	62	0			C0001	399	575	490	122	193	0					G0001	244	405	192			F001	679	1117	982	631			T000001	0	3	62	0
G0002	334	316	129			F002	666	1380	1011	690			T000002	0	1	15	0			C0002	269	761	438	289	396	0					G0002	334	316	110			F002	666	1380	1011	690			T000002	0	1	15	0
G0010	317	204	797			F010	5884	1971	732	727			T000010	9	91	50	92			C0010	300	187	226	142	131	201					G0010	317	201	797			F010	2446	835	591	562			T000010	9	91	50	88
G0011	107	125	97			F011	28	3	3	9			T000011	0	2	15	0			C0011	127	116	131	50	68	0					G0011	107	120	97			F011	28	3	3	9			T000011	0	2	15	0
G0020	255	409	666			F012	216	390	354	292			T000020	12	154	57	156			C0020	538	239	374	90	91	103					G0020	255	409	638			F012	116	280	293	222			T000020	12	154	57	156
G0022	67	191	101			F020	1284	1420	768	854			T000022	0	1	4	0			C0022	48	110	114	71	84	0					G0022	67	191	76			F020	1284	1420	768	854			T000022	0	1	4	0
G0100	735	584	544			F021	30	174	95	30			T000100	67	49	36	20			C0100	202	77	117	109	169	15					G0100	701	577	525			F021	30	174	95	30			T000100	67	49	36	19
G0101	166	338	74			F022	12	7	2	10			T000102	0	0	18	0			C0101	14	3	2	2	6	0					G0101	166	312	74			F022	12	7	2	10			T000102	0	0	18	0
G0110	157	93	211			F100	1248	2597	5284	4552			T000110	28	53	27	76			C0102	1	1	1	1	0	0					G0110	157	92	211			F100	1236	2188	2842	2733			T000110	28	53	26	74
G0111	178	201	57			F101	264	1383	1715	984			T000200	409	76	51	90			C0110	118	41	52	35	51	11					G0111	178	197	57			F101	264	1375	1636	928			T000200	409	76	51	90
G0120	1	0	0			F102	8	11	14	13			T000201	0	0	12	0			C0111	137	33	29	12	14	0					G0120	1	0	0			F102	8	11	14	13			T000201	0	0	12	0
G0200	664	399	620			F110	3304	4216	8160	7589			T000220	31	86	36	94			C0200	165	124	143	151	253	8					G0200	664	399	617			F110	3255	3305	4736	4780			T000220	31	86	36	94
G0202	143	184	34			F111	209	605	777	624			T001000	67	64	90	255			C0202	7	15	15	19	42	0					G0202	143	184	33			F111	209	604	769	624			T001000	67	64	89	242
G0220	92	43	170			F112	28	36	63	59			T001001	0	2	18	0			C0220	188	119	147	43	57	5					G0220	92	43	168			F112	28	36	55	57			T001001	0	2	18	0
G0222	63	138	81			F120	0	1	0	0			T001010	13	51	23	17			C0222	12	30	36	78	83	0					G0222	63	138	68			F120	0	1	0	0			T001010	13	51	23	17
G1000	2841	940	1163			F121	0	2	1	1			T001011	0	11	38	0			C1000	0	468	272	237	91	0					G1000	1533	695	1115			F121	0	2	1	1			T001011	0	11	38	0
G1001	106	625	65			F200	1113	1229	2220	2511			T001110	5	8	2	5			C1001	0	28	18	23	15	0					G1001	106	250	65			F200	1113	1229	2220	2511			T001110	5	8	2	5
G1010	388	224	828			F201	8	9	10	9			T001201	0	1	0	0			C1002	0	1	0	1	0	0					G1010	387	219	826			F201	8	9	10	9			T001201	0	1	0	0
G1011	93	213	156			F202	12	334	483	441			T002000	57	87	215	152			C1010	0	11	12	21	9	0					G1011	93	204	156			F202	12	334	483	441			T002000	57	87	215	152
G1020	1	0	0			F210	0	0	1	1			T002002	0	2	10	0			C1011	0	17	15	9	6	0					G1020	1	0	0			F210	0	0	1	1			T002002	0	2	10	0
G1100	4660	352	193			F212	0	4	6	10			T002020	26	50	49	91			C1020	0	1	1	0	0	0					G1100	1355	305	165			F212	0	4	6	10			T002020	26	50	49	91
G1101	315	1577	55			F220	2023	1471	2953	2116			T002022	0	2	8	0			C1100	0	87	94	59	65	0					G1101	296	747	55			F220	2023	1471	2953	2116			T002022	0	2	8	0
G1102	1	0	0			F221	16	14	40	10			T002102	0	0	2	0			C1101	0	7	7	5	6	0					G1102	1	0	0			F221	16	14	40	10			T002102	0	0	2	0
G1110	3761	200	623			F222	56	151	174	349			T002220	3	16	5	16			C1110	0	33	38	26	23	0					G1110	2475	188	616			F222	56	151	174	349			T002220	3	16	5	16
G1111	3848	5965	540										T010000	190	44	78	328			C1111	0	91	88	67	68	0					G1111	3806	3846	538										T010000	190	44	77	326
G2000	1057	619	516										T010002	0	0	13	0			C2000	0	2841	614	3012	640	0					G2000	1057	619	509										T010002	0	0	13	0
G2001	3	1	0										T010100	87	31	17	20			C2001	0	6	1	0	0	0					G2001	3	1	0				13489	15950	19685	17591			T010100	87	31	14	20
G2002	113	221	34										T010102	0	7	31	0			C2002	0	62	30	34	21	0					G2002	113	221	31										T010102	0	7	30	0
G2010	1	0	0										T010110	7	8	5	4			C2010	0	3	0	0	0	0					G2010	1	0	0										T010110	7	8	5	4
G2020	180	332	430										T011000	193	37	43	142			C2011	0	1	0	1	0	0					G2020	180	332	430				12702	12945	16103	14877			T011000	193	37	41	139
G2022	48	253	167										T011010	13	6	3	9			C2020	0	45	17	30	8	0					G2022	48	253	161										T011010	13	6	3	9
G2100	0	1	1										T011100	46	4	4	14			C2022	0	38	29	40	27	0					G2100	0	1	1				0.941656	0.811599	0.818034	0.845717			T011100	46	4	4	14
G2200	1279	317	206										T011110	208	103	94	127			C2200	0	41	43	82	53	0					G2200	1279	317	195										T011110	208	103	94	127
G2202	700	415	55										T011111	0	0	1	0			C2202	0	11	11	5	23	0					G2202	700	415	49										T011111	0	0	1	0
G2211	1	0	0										T020000	236	62	108	445			C2220	0	37	34	20	17	0					G2211	1	0	0										T020000	236	62	108	445
G2220	746	171	301										T020001	0	0	17	0			C2222	0	78	65	86	57	0					G2220	746	171	292										T020001	0	0	17	0
G2222	1759	1703	397										T020200	2009	40	37	66														G2222	1759	1703	370										T020200	1773	40	37	66
													T020201	0	4	30	0																											T020201	0	4	30	0
													T020220	160	2	3	11																											T020220	159	2	3	11
													T022000	51	67	78	175																											T022000	51	67	78	175
													T022020	9	10	8	20																											T022020	9	10	8	20
													T022022	0	0	1	0																											T022022	0	0	1	0
													T022200	93	5	12	24																											T022200	92	5	12	24
													T022220	605	85	80	188																											T022220	582	85	80	188
													T100000	0	116	158	228																											T100000	0	116	158	228
													T100020	0	30	27	30																											T100020	0	30	27	30
													T100200	0	16	38	8																											T100200	0	16	38	8
													T100201	0	0	4	0																											T100201	0	0	4	0
													T100220	0	146	135	123																											T100220	0	146	135	123
													T101000	0	25	61	53																											T101000	0	25	61	53
													T101001	0	1	3	0																											T101001	0	1	3	0
													T101200	0	4	8	0																											T101200	0	4	8	0
													T101201	0	1	6	0																											T101201	0	1	6	0
													T102220	0	2	0	0																											T102220	0	2	0	0
													T110000	0	22	42	74																											T110000	0	22	42	74
													T110020	0	1	1	0																											T110020	0	1	1	0
													T110022	0	0	4	0																											T110022	0	0	4	0
													T111000	0	108	191	154																											T111000	0	108	191	154
													T111020	0	0	1	0																											T111020	0	0	1	0
													T111100	0	0	1	0																											T111100	0	0	1	0
													T111110	0	0	1	4																											T111110	0	0	1	4
													T111200	0	0	1	0																											T111200	0	0	1	0
													T111220	0	0	0	1																											T111220	0	0	0	1
													T122220	0	0	0	2																											T122220	0	0	0	2
													T200000	0	94	233	110																											T200000	0	94	233	110
													T200010	0	23	21	25																											T200010	0	23	21	25
													T200011	0	1	1	0																											T200011	0	1	1	0
													T200100	0	9	36	4																											T200100	0	9	36	4
													T200110	0	42	79	17																											T200110	0	42	79	17
													T202000	0	21	84	5																											T202000	0	21	84	5
													T202100	0	0	5	0																											T202100	0	0	5	0
													T202102	0	0	2	0																											T202102	0	0	2	0
													T211110	0	2	2	0																											T211110	0	2	2	0
													T220000	0	32	57	110																											T220000	0	32	57	110
													T220001	0	0	1	0																											T220001	0	0	1	0
													T220010	0	1	3	0																											T220010	0	1	3	0
													T220011	0	0	4	0																											T220011	0	0	4	0
													T222000	0	147	252	65																											T222000	0	147	252	65
													T222010	0	0	1	0																											T222010	0	0	1	0
													T222020	0	0	5	0																											T222020	0	0	5	0
													T222220	0	0	0	1																											T222220	0	0	0	1
